# Identification and characterization of a *Streptococcus* strain isolated from the esophagus of an adult male heterozygous for the CF allele

**DOI:** 10.64898/2026.11.15.765035

**Authors:** E. Axel Abrahamson, Sarvesh V. Surve, George A. O’Toole

**Author notes:** Address correspondence to: George A. O’Toole, Dept. of Microbiology & Immunology, Rm 202 Remsen Building 66 College Street, Geisel School of Medicine at Dartmouth Hanover, NH 03755.

## Abstract

The genus *Streptococcus* consists of diverse bacteria that are integral components of the human microbiome, acting as both important commensals and opportunistic pathogens. In this study, one strain of an α-hemolytic species of the genus *Streptococcus*, GP0011^T^, isolated from an esophageal aspirate collected during an endoscopy, was characterised phenotypically to establish its taxonomic status. The strain was isolated from an adult male heterozygous for a *cystic fibrosis transmembrane conductance regulator* (*CFTR*) mutation. The phylogenetic analysis indicates that the strain is a novel species within the mitis group, with *Streptococcus oralis* ATCC 35037^T^ being the closest relative with 94.84% average nucleotide identity (ANI) and 58.3% digital DNA-DNA hybridization (dDDH). Phenotypic characterization and API20 Strep strips distinguished GP0011^T^ from *S. oralis* by the absence of alkaline phosphatase activity, trehalose fermentation, and starch fermentation, and by superior growth on D-mannitol and D-sorbitol, consistent with genomic data. The strain is Gram-positive, catalase-negative, and the cells are ovoid with a mean cell diameter of 1.3 µm. Growth occurred at 25-43 °C, with an optimum at 30°C, with an optimum at pH 8.0. Antibiotic resistance genes *msrD* and *mefA,* conferring resistance to azithromycin and erythromycin, as well as pathways for mannitol and sorbitol metabolism, were found and phenotypically confirmed in the GP0011^T^ genome but were absent from *S. oralis*. These findings indicate that GP0011^T^ represents a novel species within the genus *Streptococcus* with the proposed name of *Streptococcus ruoffae* sp. nov. The type strain is GP0011^T^ (ATCC TSD-627 and NCTC 15312).
