## Supplemental Table S1 for "Identification and characterization of a *Streptococcus* strain isolated from the esophagus of an adult male heterozygous for the CF allele"

### Sheet: Cover Sheet
Supplementary Tables
Table S1	PM1 Carbon Utilization Assay Metabolites
Table S2	PM2 Carbon Utilization Assay Metabolites

### Sheet: Table S1
Table S1: PM1 Carbon Utilization Assay Metabolites
	1	2	3	4	5	6	7	8	9	10	11	12
A	Negative Control	L-Arabinose	N-Acetyl-D-Glucosamine	D-Saccharic Acid	Succinic Acid	D-Galactose	L-Aspartic Acid	L-Proline	D-Alanine	D-Trehalose	D-Mannose	Dulcitol
B	D-Serine	D-Sorbitol	Glycerol	L-Fucose	D-Glucuronic Acid	D-Gluconic Acid	DL-α-Glycerol-Phosphate	D-Xylose	L-Lactic Acid	Formic Acid	D-Mannitol	L-Glutamic Acid
C	D-Glucose-6-Phosphate	D-Galactonic Acid-γ-Lactone	DL-Malic Acid	D-Ribose	Tween 20	L-Rhamnose	D-Fructose	Acetic Acid	α-D-Glucose	Maltose	D-Melibiose	Thymidine
D	L-Asparagine	D-Aspartic Acid	D-Glucosaminic Acid	1,2-Propanediol	Tween 40	α-Keto-Glutaric Acid	α-Keto-Butyric Acid	α-Methyl-D-Galactoside	α-D-Lactose	Lactulose	Sucrose	Uridine
E	L-Glutamine	m-Tartaric Acid	D-Glucose-1-Phosphate	D-Fructose-6-Phosphate	Tween 80	α-Hydroxy-Glutaric Acid-γ-Lactone	α-Hydroxy-Butyric Acid	β-Methyl-D-Glucoside	Adonitol	Maltotriose	2-Deoxy Adenosine	Adenosine
F	Glycyl-L-Aspartic Acid	Citric Acid	myo-Inositol	D-Threonine	Fumaric Acid	Bromo Succinic Acid	Propionic Acid	Mucic Acid	Glycolic Acid	Glyoxylic Acid	D-Cellobiose	Inosine
G	Glycyl-L-Glutamic Acid	Tricarballylic Acid	L-Serine	L-Threonine	L-Alanine	L-Alanyl-Glycine	Acetoacetic Acid	N-Acetyl-β-D-Mannosamine	Mono-Methyl Succinate	Methyl Pyruvate	D-Malic Acid	L-Malic Acid
H	Glycyl-L-Proline	p-Hydroxy Phenylacetic Acid	m-Hydroxy Phenylacetic Acid	Tyramine	D-Psicose	L-Lyxose	Glucuronamide	Pyruvic Acid	L-Galactonic Acid-γ-Lactone	D-Galacturonic Acid	Phenylethylamine	2-Aminoethanol

### Sheet: Table S2
Table S2: PM2A Carbon Utilization Assay Metabolites
	1	2	3	4	5	6	7	8	9	10	11	12
A	Negative Control	Chondroitin Sulfate C	α-Cyclodextrin	β-Cyclodextrin	γ-Cyclodextrin	Dextrin	Gelatin	Glycogen	Inulin	Laminarin	Mannan	Pectin
B	N-Acetyl-D-Galactosamine	N-Acetyl-Neuraminic Acid	β-D-Allose	Amygdalin	D-Arabinose	D-Arabitol	L-Arabitol	Arbutin	2-Deoxy-D-Ribose	i-Erythritol	D-Fucose	3-O-β-D-Galactopyranosyl-D-Arabinose
C	Gentiobiose	L-Glucose	Lactitol	D-Melezitose	Maltitol	α-Methyl-D-Glucoside	β-Methyl-D-Galactoside	3-Methyl Glucose	β-Methyl-D-Glucuronic Acid	α-Methyl-D-Mannoside	β-Methyl-D-Xyloside	Palatinose
D	D-Raffinose	Salicin	Sedoheptulosan	L-Sorbose	Stachyose	D-Tagatose	Turanose	Xylitol	N-Acetyl-D-Glucosaminitol	γ-Amino Butyric Acid	δ-Amino Valeric Acid	Butyric Acid
E	Capric Acid	Caproic Acid	Citraconic Acid	Citramalic Acid	D-Glucosamine	2-Hydroxy Benzoic Acid	4-Hydroxy Benzoic Acid	β-Hydroxy Butyric Acid	Glycolic Acid	α-Keto-Valeric Acid	Itaconic Acid	5-Keto-D-Gluconic Acid
F	D-Lactic Acid Methyl Ester	Malonic Acid	Melibionic Acid	Oxalic Acid	Oxalomalic Acid	Quinic Acid	D-Ribono-4-Lactone	Sebacic Acid	Sorbic Acid	Succinamic Acid	D-Tartaric Acid	L-Tartaric Acid
G	Acetamide	L-Alaninamide	N-Acetyl-L-Glutamic Acid	L-Arginine	Glycine	L-Histidine	L-Homoserine	Hydroxy-L-Proline	L-Isoleucine	L-Leucine	L-Lysine	L-Methionine
H	L-Ornithine	L-Phenylalanine	L-Pyroglutamic Acid	L-Valine	L-Carnitine	Sec-Butylamine	L-Octopamine	Putrescine	Dihydroxyacetone	3-Butanediol	3-Butanedione	3-Hydroxy-2-Butanone
